# Robust detection of SARS-CoV-2 exposure in the population using T-cell repertoire profiling

**DOI:** 10.1101/2023.11.08.566227

**Authors:** Elizaveta K. Vlasova, Alexandra I. Nekrasova, Alexander Y Komkov, Mark Izraelson, Ekaterina A. Snigir, Sergey I. Mitrofanov, Vladimir S. Yudin, Valentin V. Makarov, Anton A. Keskinov, Darya Korneeva, Anastasia Pivnyuk, Pavel V Shelyakin, Ilgar Z Mamedov, Denis V Rebrikov, Dmitry M Chudakov, Sergey M. Yudin, Veronika I. Skvortsova, Olga V Britanova, Mikhail A. Shugay

**Affiliations:** Institute of Translational Medicine, Pirogov Russian National Research Medical University, Moscow, Russia; ITMO University, Saint-Petersburg, Russia; Federal State Budgetary Institution “Centre for Strategic Planning and Management of Biomedical Health Risks”, Federal Medical Biological Agency, Moscow, Russia; Department of Genomics of Adaptive Immunity, Shemyakin-Ovchinnikov Institute of Bioorganic Chemistry, Moscow, Russia; Dmitry Rogachev National Medical Research Center of Pediatric Hematology, Oncology and Immunology, Moscow, Russia; Abu Dhabi Stem Cells Center, Abu Dhabi, United Arab Emirates; Skolkovo Institute of Science and Technology, Moscow, Russia; The Federal Medical Biological Agency (FMBA), Moscow, Russia

## Abstract

The COVID-19 pandemic offers a powerful opportunity to develop methods for monitoring the spread of infectious diseases based on their signatures in population immunity. Adaptive immune receptor repertoire sequencing (AIRR-seq) has become the method of choice for identifying T cell receptor (TCR) biomarkers encoding pathogen specificity and immunological memory. AIRR-seq can detect imprints of past and ongoing infections and facilitate the study of individual responses to SARS-CoV-2, as shown in many recent studies. Here, we have applied a machine learning approach to two large AIRR-seq datasets with more than 1,200 high-quality repertoires from healthy and COVID-19-convalescent donors to infer TCR repertoire features that were induced by SARS-CoV-2 exposure. The new batch effect correction method allowed us to use data from different batches together, as well as combine the analysis for data obtained using different protocols. Proper standardization of AIRR-seq batches, access to human leukocyte antigen (HLA) typing, and the use of both α- and β-chain sequences of TCRs resulted in a high-quality biomarker database and a robust and highly accurate classifier for COVID-19 exposure. This classifier is applicable to individual TCR repertoires obtained using different protocols, paving the way to AIRR-seq-based immune status assessment in large cohorts of donors.
