## Supplementary Data 1 for "Robust detection of SARS-CoV-2 exposure in the population using T-cell repertoire profiling"

### Sheet: clustering_summary_TRA
cluster	cluster_size	antigen.epitope	antigen.species	num_epi_associated_clones	pval	all_clust_count	enrichment_score	mhc_a	mhc_b	fraction_epi_associated_clones	num_samples_with_cluster_train	num_samples_with_cluster_train_healthy	num_samples_with_cluster_train_covid	num_samples_with_cluster_test	num_samples_with_cluster_test_healthy	num_samples_with_cluster_test_covid	fraction_samples_with_cluster_train	fraction_of_healthy_samples_in_cluster_train	fraction_of_covid_samples_in_cluster_train	fraction_samples_with_cluster_test	fraction_of_healthy_samples_in_cluster_test	fraction_of_covid_samples_in_cluster_test
0	455	PQPELPYPQPE	Wheat	13	0.00130727	13	1	HLA-DQA1*05	HLA-DQB1*02	0.0285714	519	100	419	13	6	7	0.462155	0.192678	0.807322	0.0866667	0.461538	0.538462
0	455	LMIERFVSL	SARS-CoV-2	20	5.00903e-21	20	1	HLA-A*02	B2M	0.043956	519	100	419	13	6	7	0.462155	0.192678	0.807322	0.0866667	0.461538	0.538462
1	1014	QPRAPIRPI	EBV	6	4.05615e-07	6	1	HLA-B*07	B2M	0.00591716	508	95	413	16	6	10	0.45236	0.187008	0.812992	0.106667	0.375	0.625
1	1014	MFLARGIVF	SARS-CoV-2	29	1.61399e-07	29	1	HLA-A*24	B2M	0.0285996	508	95	413	16	6	10	0.45236	0.187008	0.812992	0.106667	0.375	0.625
2	1409	PKYVKQNTLKLAT	InfluenzaA	47	0.00055247	78	0.602564	HLA-DRA*01	HLA-DRB1*01	0.033357	510	101	409	9	4	5	0.454141	0.198039	0.801961	0.06	0.444444	0.555556
3	101	LPRWYFYYL	HCoV-HKU1	32	9.06222e-38	32	1	HLA-B*07	B2M	0.316832	548	120	428	23	9	14	0.487979	0.218978	0.781022	0.153333	0.391304	0.608696
4	250	QVPLRPMTYK	HIV-1	12	4.40202e-08	15	0.8	HLA-A*03	B2M	0.048	1114	312	802	150	70	80	0.991986	0.280072	0.719928	1	0.466667	0.533333
5	38	RTLNAWVKV	HIV-1	7	6.53308e-26	9	0.777778	HLA-A*02	B2M	0.184211	1078	299	779	147	67	80	0.959929	0.277365	0.722635	0.98	0.455782	0.544218
6	392	RLITGRLQSL	SARS-CoV-2	9	6.26952e-06	9	1	HLA-A*02	B2M	0.0229592	475	90	385	8	2	6	0.422974	0.189474	0.810526	0.0533333	0.25	0.75
6	392	YINVFAFPF	SARS-CoV-2	13	2.7831e-13	13	1	HLA-A*24	B2M	0.0331633	475	90	385	8	2	6	0.422974	0.189474	0.810526	0.0533333	0.25	0.75
7	1	-	-	0	-	-	-	-	-	0	76	6	70	8	3	5	0.0676759	0.0789474	0.921053	0.0533333	0.375	0.625
8	1	-	-	0	-	-	-	-	-	0	726	185	541	99	46	53	0.646483	0.254821	0.745179	0.66	0.464646	0.535354
9	21	QVPLRPMTYK	HIV-1	3	1.89628e-17	15	0.2	HLA-A*03	B2M	0.142857	1078	297	781	140	64	76	0.959929	0.27551	0.72449	0.933333	0.457143	0.542857
10	109	DPFRLLQNSQVFS	InfluenzaA	2	1.20058e-08	2	1	HLA-DRA*01	HLA-DRB1*01	0.0183486	1110	312	798	148	68	80	0.988424	0.281081	0.718919	0.986667	0.459459	0.540541
10	109	APFSEQEQPVLG	TriticumAestivum	13	0.00337614	13	1	HLA-DQA1*02	HLA-DQB1*02	0.119266	1110	312	798	148	68	80	0.988424	0.281081	0.718919	0.986667	0.459459	0.540541
10	109	HWFVTQRNFYEPQII	SARS-CoV-2	23	3.80328e-15	23	1	HLA-DRB1*04	HLA-DRA*01	0.211009	1110	312	798	148	68	80	0.988424	0.281081	0.718919	0.986667	0.459459	0.540541
10	109	RISNCVADYSVLYNS	SARS-CoV-2	24	1.76915e-42	24	1	HLA-DRB1*03	HLA-DRA*01	0.220183	1110	312	798	148	68	80	0.988424	0.281081	0.718919	0.986667	0.459459	0.540541
11	1	-	-	0	-	-	-	-	-	0	230	36	194	25	9	16	0.204809	0.156522	0.843478	0.166667	0.36	0.64
12	61	-	-	0	-	-	-	-	-	0	1054	288	766	136	62	74	0.938557	0.273245	0.726755	0.906667	0.455882	0.544118
13	2	ALNTLVKQL	SARS-CoV-2	2	6.21387e-07	2	1	HLA-A*02	B2M	1	673	165	508	87	37	50	0.599288	0.245171	0.754829	0.58	0.425287	0.574713
14	5	NTFSSTFNV	SARS-CoV-2	5	1.84202e-14	5	1	HLA-A*02	B2M	1	578	133	445	73	32	41	0.514693	0.230104	0.769896	0.486667	0.438356	0.561644
15	2	-	-	0	-	-	-	-	-	0	360	75	285	37	14	23	0.32057	0.208333	0.791667	0.246667	0.378378	0.621622
16	2	-	-	0	-	-	-	-	-	0	143	22	121	11	1	10	0.127337	0.153846	0.846154	0.0733333	0.0909091	0.909091
17	1	-	-	0	-	-	-	-	-	0	273	60	213	33	12	21	0.243099	0.21978	0.78022	0.22	0.363636	0.636364
18	1	-	-	0	-	-	-	-	-	0	96	9	87	7	4	3	0.0854853	0.09375	0.90625	0.0466667	0.571429	0.428571
19	1	-	-	0	-	-	-	-	-	0	70	7	63	13	3	10	0.062333	0.1	0.9	0.0866667	0.230769	0.769231
20	1	-	-	0	-	-	-	-	-	0	429	96	333	47	15	32	0.382012	0.223776	0.776224	0.313333	0.319149	0.680851
21	1	-	-	0	-	-	-	-	-	0	405	95	310	43	15	28	0.360641	0.234568	0.765432	0.286667	0.348837	0.651163
22	42	PFPQPELPY	Wheat	1	2.69324e-05	1	1	HLA-DQA1*05	HLA-DQB1*02	0.0238095	1120	312	808	148	70	78	0.997329	0.278571	0.721429	0.986667	0.472973	0.527027
23	1	-	-	0	-	-	-	-	-	0	138	19	119	10	3	7	0.122885	0.137681	0.862319	0.0666667	0.3	0.7
24	44	YVYSRVKNL	SARS-CoV-2	2	1.98671e-39	2	1	HLA-A*02	B2M	0.0454545	1120	311	809	150	70	80	0.997329	0.277679	0.722321	1	0.466667	0.533333
24	44	NVILLNKHI	SARS-CoV-2	2	9.15667e-13	2	1	HLA-A*02	B2M	0.0454545	1120	311	809	150	70	80	0.997329	0.277679	0.722321	1	0.466667	0.533333
24	44	MLDLQPETT	HPV	18	1.26023e-28	18	1	HLA-A*02	B2M	0.409091	1120	311	809	150	70	80	0.997329	0.277679	0.722321	1	0.466667	0.533333
25	1	-	-	0	-	-	-	-	-	0	97	13	84	16	2	14	0.0863758	0.134021	0.865979	0.106667	0.125	0.875
26	1	-	-	0	-	-	-	-	-	0	250	52	198	37	11	26	0.222618	0.208	0.792	0.246667	0.297297	0.702703
27	1	-	-	0	-	-	-	-	-	0	71	8	63	10	1	9	0.0632235	0.112676	0.887324	0.0666667	0.1	0.9
28	1	-	-	0	-	-	-	-	-	0	48	2	46	6	1	5	0.0427427	0.0416667	0.958333	0.04	0.166667	0.833333
29	18	TFEYVSQPFLMDLE	SARS-CoV-2	18	1.60105e-30	88	0.204545	HLA-DPA*01	HLA-DPB*04	1	371	74	297	39	17	22	0.330365	0.199461	0.800539	0.26	0.435897	0.564103
30	10	-	-	0	-	-	-	-	-	0	1049	285	764	140	66	74	0.934105	0.271687	0.728313	0.933333	0.471429	0.528571
31	69	TSQWLTNIF	SARS-CoV-2	2	1.9923e-15	2	1	HLA-A*24	B2M	0.0289855	1123	313	810	150	70	80	1	0.278718	0.721282	1	0.466667	0.533333
31	69	YTVSCLPFT	SARS-CoV-2	3	1.63289e-108	3	1	HLA-A*02	B2M	0.0434783	1123	313	810	150	70	80	1	0.278718	0.721282	1	0.466667	0.533333
32	1	-	-	0	-	-	-	-	-	0	427	91	336	39	17	22	0.380232	0.213115	0.786885	0.26	0.435897	0.564103
33	1	-	-	0	-	-	-	-	-	0	185	26	159	23	12	11	0.164737	0.140541	0.859459	0.153333	0.521739	0.478261
34	1	-	-	0	-	-	-	-	-	0	199	32	167	11	6	5	0.177204	0.160804	0.839196	0.0733333	0.545455	0.454545
35	1	-	-	0	-	-	-	-	-	0	283	52	231	33	15	18	0.252004	0.183746	0.816254	0.22	0.454545	0.545455
36	38	-	-	0	-	-	-	-	-	0	1121	311	810	150	70	80	0.998219	0.277431	0.722569	1	0.466667	0.533333
37	2	RTLNAWVKV	HIV-1	2	5.69605e-06	9	0.222222	HLA-A*02	B2M	1	588	137	451	66	28	38	0.523598	0.232993	0.767007	0.44	0.424242	0.575758
38	1	-	-	0	-	-	-	-	-	0	129	19	110	10	2	8	0.114871	0.147287	0.852713	0.0666667	0.2	0.8
39	1	-	-	0	-	-	-	-	-	0	305	53	252	35	14	21	0.271594	0.17377	0.82623	0.233333	0.4	0.6
40	30	-	-	0	-	-	-	-	-	0	1120	310	810	149	69	80	0.997329	0.276786	0.723214	0.993333	0.463087	0.536913
41	1	-	-	0	-	-	-	-	-	0	544	131	413	66	27	39	0.484417	0.240809	0.759191	0.44	0.409091	0.590909
42	28	MHQKRTAMFQDPQER	HPV-16	1	9.60978e-24	1	1	HLA-DQA1*01	HLA-DQB1*05	0.0357143	1097	301	796	145	68	77	0.976848	0.274385	0.725615	0.966667	0.468966	0.531034
42	28	LLLEWLAMA	SARS-CoV-2	13	6.69837e-08	13	1	HLA-A*02	B2M	0.464286	1097	301	796	145	68	77	0.976848	0.274385	0.725615	0.966667	0.468966	0.531034
43	2	-	-	0	-	-	-	-	-	0	255	48	207	31	7	24	0.22707	0.188235	0.811765	0.206667	0.225806	0.774194
44	38	-	-	0	-	-	-	-	-	0	1094	299	795	144	67	77	0.974176	0.273309	0.726691	0.96	0.465278	0.534722
45	1	-	-	0	-	-	-	-	-	0	85	10	75	12	2	10	0.0756901	0.117647	0.882353	0.08	0.166667	0.833333
46	1	-	-	0	-	-	-	-	-	0	528	120	408	54	24	30	0.470169	0.227273	0.772727	0.36	0.444444	0.555556
47	1	NLSDRVVFV	SARS-CoV-2	1	0.000910332	3	0.333333	HLA-A*02	B2M	1	542	127	415	73	31	42	0.482636	0.234317	0.765683	0.486667	0.424658	0.575342
48	1	-	-	0	-	-	-	-	-	0	741	172	569	99	42	57	0.65984	0.232119	0.767881	0.66	0.424242	0.575758
49	1	NLSDRVVFV	SARS-CoV-2	1	0.000910332	3	0.333333	HLA-A*02	B2M	1	187	30	157	21	8	13	0.166518	0.160428	0.839572	0.14	0.380952	0.619048
50	1	-	-	0	-	-	-	-	-	0	163	24	139	20	8	12	0.145147	0.147239	0.852761	0.133333	0.4	0.6
51	1	-	-	0	-	-	-	-	-	0	134	18	116	11	3	8	0.119323	0.134328	0.865672	0.0733333	0.272727	0.727273
52	10	KLGGALQAK	CMV	10	0.000960032	2190	0.00456621	HLA-A*03	B2M	1	771	190	581	100	44	56	0.686554	0.246433	0.753567	0.666667	0.44	0.56
53	6	-	-	0	-	-	-	-	-	0	846	199	647	104	44	60	0.753339	0.235225	0.764775	0.693333	0.423077	0.576923
54	9	NQKLIANQF	SARS-CoV-2	9	2.52047e-17	58	0.155172	HLA-B*15	B2M	1	478	102	376	74	31	43	0.425646	0.213389	0.786611	0.493333	0.418919	0.581081
55	18	KLGGALQAK	CMV	18	1.69456e-37	2190	0.00821918	HLA-A*03	B2M	1	560	113	447	80	32	48	0.498664	0.201786	0.798214	0.533333	0.4	0.6
56	1	-	-	0	-	-	-	-	-	0	331	68	263	46	16	30	0.294746	0.205438	0.794562	0.306667	0.347826	0.652174
57	1	-	-	0	-	-	-	-	-	0	55	4	51	12	2	10	0.048976	0.0727273	0.927273	0.08	0.166667	0.833333
58	1	-	-	0	-	-	-	-	-	0	276	54	222	39	13	26	0.24577	0.195652	0.804348	0.26	0.333333	0.666667
59	4	-	-	0	-	-	-	-	-	0	276	52	224	32	7	25	0.24577	0.188406	0.811594	0.213333	0.21875	0.78125
60	1	SLFNTVATLY	HIV-1	1	0.000455166	1	1	HLA-A*02	B2M	1	339	63	276	42	18	24	0.30187	0.185841	0.814159	0.28	0.428571	0.571429
61	1	-	-	0	-	-	-	-	-	0	380	79	301	51	20	31	0.338379	0.207895	0.792105	0.34	0.392157	0.607843
62	2	-	-	0	-	-	-	-	-	0	189	26	163	22	5	17	0.168299	0.137566	0.862434	0.146667	0.227273	0.772727
63	1	-	-	0	-	-	-	-	-	0	349	65	284	42	18	24	0.310775	0.186246	0.813754	0.28	0.428571	0.571429
64	2	-	-	0	-	-	-	-	-	0	457	95	362	63	24	39	0.406946	0.207877	0.792123	0.42	0.380952	0.619048
65	9	KLGGALQAK	CMV	9	0.00192137	2190	0.00410959	HLA-A*03	B2M	1	616	140	476	71	26	45	0.548531	0.227273	0.772727	0.473333	0.366197	0.633803
66	1	-	-	0	-	-	-	-	-	0	298	59	239	45	19	26	0.265361	0.197987	0.802013	0.3	0.422222	0.577778
67	1	GPEPLPQGQLTAY	EBV	1	0.000455166	1	1	HLA-B*35	B2M	1	192	28	164	26	10	16	0.170971	0.145833	0.854167	0.173333	0.384615	0.615385
67	1	LPEGLPQGQLTAY	EBV	1	0.000455166	1	1	HLA-B*35	B2M	1	192	28	164	26	10	16	0.170971	0.145833	0.854167	0.173333	0.384615	0.615385
67	1	LPEPLGQGQLTAY	EBV	1	0.000455166	1	1	HLA-B*35	B2M	1	192	28	164	26	10	16	0.170971	0.145833	0.854167	0.173333	0.384615	0.615385
67	1	LPEPLPQAQLTAY	EBV	1	0.000455166	1	1	HLA-B*35	B2M	1	192	28	164	26	10	16	0.170971	0.145833	0.854167	0.173333	0.384615	0.615385
67	1	LPEPLPQGGLTAY	EBV	1	0.000455166	1	1	HLA-B*35	B2M	1	192	28	164	26	10	16	0.170971	0.145833	0.854167	0.173333	0.384615	0.615385
67	1	LPEPLPQGQGTAY	EBV	1	0.000455166	1	1	HLA-B*35	B2M	1	192	28	164	26	10	16	0.170971	0.145833	0.854167	0.173333	0.384615	0.615385
67	1	LPEPLPQGQLGAY	EBV	1	0.000455166	1	1	HLA-B*35	B2M	1	192	28	164	26	10	16	0.170971	0.145833	0.854167	0.173333	0.384615	0.615385
67	1	LPEPLPQGQLTAY	EBV	1	0.000455166	1	1	HLA-B*35	B2M	1	192	28	164	26	10	16	0.170971	0.145833	0.854167	0.173333	0.384615	0.615385
67	1	LPEPLPQGQLTGY	EBV	1	0.000455166	1	1	HLA-B*35	B2M	1	192	28	164	26	10	16	0.170971	0.145833	0.854167	0.173333	0.384615	0.615385
67	1	RLQSLQTYV	SARS-CoV-2	1	0.000455166	1	1	HLA-A*02	B2M	1	192	28	164	26	10	16	0.170971	0.145833	0.854167	0.173333	0.384615	0.615385
68	1	-	-	0	-	-	-	-	-	0	238	43	195	33	14	19	0.211932	0.180672	0.819328	0.22	0.424242	0.575758
69	1	-	-	0	-	-	-	-	-	0	167	21	146	29	11	18	0.148709	0.125749	0.874251	0.193333	0.37931	0.62069
70	1	-	-	0	-	-	-	-	-	0	613	148	465	79	34	45	0.545859	0.241436	0.758564	0.526667	0.43038	0.56962
71	1	-	-	0	-	-	-	-	-	0	388	79	309	45	14	31	0.345503	0.203608	0.796392	0.3	0.311111	0.688889
72	1	-	-	0	-	-	-	-	-	0	407	83	324	47	21	26	0.362422	0.203931	0.796069	0.313333	0.446809	0.553191
73	1	-	-	0	-	-	-	-	-	0	182	32	150	19	8	11	0.162066	0.175824	0.824176	0.126667	0.421053	0.578947
74	1	-	-	0	-	-	-	-	-	0	232	46	186	23	3	20	0.206589	0.198276	0.801724	0.153333	0.130435	0.869565
75	1	-	-	0	-	-	-	-	-	0	176	22	154	24	9	15	0.156723	0.125	0.875	0.16	0.375	0.625
76	1	-	-	0	-	-	-	-	-	0	207	35	172	20	6	14	0.184328	0.169082	0.830918	0.133333	0.3	0.7
77	1	-	-	0	-	-	-	-	-	0	280	52	228	34	16	18	0.249332	0.185714	0.814286	0.226667	0.470588	0.529412
78	2	TTDPSFLGRY	SARS-CoV-2	2	0.000405559	87	0.0229885	HLA-A*01	B2M	1	99	13	86	9	2	7	0.0881567	0.131313	0.868687	0.06	0.222222	0.777778
79	26	-	-	0	-	-	-	-	-	0	342	56	286	0	0	0	0.304541	0.163743	0.836257	0
80	7	-	-	0	-	-	-	-	-	0	213	28	185	0	0	0	0.189671	0.131455	0.868545	0
81	1	-	-	0	-	-	-	-	-	0	98	13	85	8	2	6	0.0872663	0.132653	0.867347	0.0533333	0.25	0.75
82	1	-	-	0	-	-	-	-	-	0	59	5	54	0	0	0	0.0525378	0.0847458	0.915254	0
83	3	-	-	0	-	-	-	-	-	0	937	251	686	115	52	63	0.834372	0.267876	0.732124	0.766667	0.452174	0.547826
84	2	-	-	0	-	-	-	-	-	0	226	34	192	29	7	22	0.201247	0.150442	0.849558	0.193333	0.241379	0.758621
85	2	YLQPRTFLL	SARS-CoV-2	2	0.00362269	263	0.00760456	HLA-A*02	B2M	1	179	27	152	24	8	16	0.159394	0.150838	0.849162	0.16	0.333333	0.666667
86	2	-	-	0	-	-	-	-	-	0	296	63	233	29	10	19	0.26358	0.212838	0.787162	0.193333	0.344828	0.655172
87	15	QLQPFPQPELPY	Wheat	1	4.90049e-15	1	1	HLA-DQA1*05	HLA-DQB1*02	0.0666667	1103	307	796	145	66	79	0.982191	0.278332	0.721668	0.966667	0.455172	0.544828
88	1	-	-	0	-	-	-	-	-	0	903	240	663	106	48	58	0.804096	0.265781	0.734219	0.706667	0.45283	0.54717
89	4	-	-	0	-	-	-	-	-	0	1062	291	771	139	65	74	0.945681	0.274011	0.725989	0.926667	0.467626	0.532374
90	1	-	-	0	-	-	-	-	-	0	102	11	91	11	4	7	0.0908281	0.107843	0.892157	0.0733333	0.363636	0.636364
91	5	NLVPMVATV	CMV	4	0.00203914	642	0.00623053	HLA-A*02	B2M	0.8	803	194	609	98	38	60	0.715049	0.241594	0.758406	0.653333	0.387755	0.612245
92	1	-	-	0	-	-	-	-	-	0	180	28	152	13	3	10	0.160285	0.155556	0.844444	0.0866667	0.230769	0.769231
93	1	-	-	0	-	-	-	-	-	0	133	18	115	18	5	13	0.118433	0.135338	0.864662	0.12	0.277778	0.722222
94	1	-	-	0	-	-	-	-	-	0	260	51	209	26	10	16	0.231523	0.196154	0.803846	0.173333	0.384615	0.615385
95	1	-	-	0	-	-	-	-	-	0	318	65	253	34	13	21	0.28317	0.204403	0.795597	0.226667	0.382353	0.617647
96	1	-	-	0	-	-	-	-	-	0	957	260	697	126	58	68	0.852182	0.271682	0.728318	0.84	0.460317	0.539683
97	1	-	-	0	-	-	-	-	-	0	125	16	109	10	3	7	0.111309	0.128	0.872	0.0666667	0.3	0.7
98	1	-	-	0	-	-	-	-	-	0	412	91	321	45	23	22	0.366874	0.220874	0.779126	0.3	0.511111	0.488889
99	1	RLNQLESKV	SARS-CoV-2	1	0.000455166	1	1	HLA-A*02	B2M	1	548	130	418	70	30	40	0.487979	0.237226	0.762774	0.466667	0.428571	0.571429
100	1	-	-	0	-	-	-	-	-	0	251	42	209	27	9	18	0.223508	0.167331	0.832669	0.18	0.333333	0.666667
101	1	-	-	0	-	-	-	-	-	0	79	8	71	0	0	0	0.0703473	0.101266	0.898734	0
102	1	-	-	0	-	-	-	-	-	0	47	3	44	0	0	0	0.0418522	0.0638298	0.93617	0
103	1	-	-	0	-	-	-	-	-	0	77	8	69	5	1	4	0.0685663	0.103896	0.896104	0.0333333	0.2	0.8
104	2	-	-	0	-	-	-	-	-	0	248	46	202	24	7	17	0.220837	0.185484	0.814516	0.16	0.291667	0.708333
105	1	-	-	0	-	-	-	-	-	0	262	46	216	38	17	21	0.233304	0.175573	0.824427	0.253333	0.447368	0.552632
106	1	-	-	0	-	-	-	-	-	0	153	30	123	0	0	0	0.136242	0.196078	0.803922	0
107	1	-	-	0	-	-	-	-	-	0	284	51	233	41	17	24	0.252894	0.179577	0.820423	0.273333	0.414634	0.585366
108	1	NLSDRVVFV	SARS-CoV-2	1	0.000910332	3	0.333333	HLA-A*02	B2M	1	284	55	229	27	11	16	0.252894	0.193662	0.806338	0.18	0.407407	0.592593
109	2	-	-	0	-	-	-	-	-	0	118	13	105	11	4	7	0.105076	0.110169	0.889831	0.0733333	0.363636	0.636364
110	9	PTDNYITTY	SARS-CoV-2	9	5.44547e-23	10	0.9	HLA-A*01	B2M	1	531	131	400	62	31	31	0.472841	0.246704	0.753296	0.413333	0.5	0.5
111	2	-	-	0	-	-	-	-	-	0	131	16	115	8	0	8	0.116652	0.122137	0.877863	0.0533333	0	1
112	1	-	-	0	-	-	-	-	-	0	228	36	192	20	10	10	0.203028	0.157895	0.842105	0.133333	0.5	0.5
113	1	-	-	0	-	-	-	-	-	0	42	2	40	3	1	2	0.0373998	0.047619	0.952381	0.02	0.333333	0.666667
114	1	-	-	0	-	-	-	-	-	0	554	126	428	59	21	38	0.493321	0.227437	0.772563	0.393333	0.355932	0.644068
