## Supplementary Data 2 for "Robust detection of SARS-CoV-2 exposure in the population using T-cell repertoire profiling"

### Sheet: clustering_summary_TRB
cluster	cluster_size	Unnamed: 0	antigen.epitope	antigen.species	num_epi_associated_clones	pval	all_clust_count	enrichment_score	mhc_a	mhc_b	fraction_epi_associated_clones	num_samples_with_cluster_train	num_samples_with_cluster_train_healthy	num_samples_with_cluster_train_covid	num_samples_with_cluster_test	num_samples_with_cluster_test_healthy	num_samples_with_cluster_test_covid	fraction_samples_with_cluster_train	fraction_of_healthy_samples_in_cluster_train	fraction_of_covid_samples_in_cluster_train	fraction_samples_with_cluster_test	fraction_of_healthy_samples_in_cluster_test	fraction_of_covid_samples_in_cluster_test
0	195	60	TPQDLNTML	HIV-1	22	2.09637e-05	25	0.88	HLA-B*81	B2M	0.112821	1078	308	770	147	69	78	1	0.285714	0.714286	1	0.469388	0.530612
0	195	63	VTEHDTLLY	CMV	33	5.01317e-05	38	0.868421	HLA-A*01	B2M	0.169231	1078	308	770	147	69	78	1	0.285714	0.714286	1	0.469388	0.530612
1	1	-	-	-	0	-	-	-	-	-	0	602	145	457	70	33	37	0.558442	0.240864	0.759136	0.47619	0.471429	0.528571
2	2	-	-	-	0	-	-	-	-	-	0	209	36	173	19	7	12	0.193878	0.172249	0.827751	0.129252	0.368421	0.631579
3	117	38	SIIAYTMSL	SARS-CoV-2	5	3.89736e-05	5	1	HLA-B*07	B2M	0.042735	1078	308	770	147	69	78	1	0.285714	0.714286	1	0.469388	0.530612
3	117	33	PKYVKQNTLKLAT	InfluenzaA	17	2.86461e-06	23	0.73913	HLA-DRA*01	HLA-DRB1*01	0.145299	1078	308	770	147	69	78	1	0.285714	0.714286	1	0.469388	0.530612
3	117	34	QARQMVQAMRTIGTHP	InfluenzaA	18	0.000358226	46	0.391304	HLA-DRA*01	HLA-DRB1*01	0.153846	1078	308	770	147	69	78	1	0.285714	0.714286	1	0.469388	0.530612
3	117	36	RLRAEAQVK	EBV	19	3.6268e-07	33	0.575758	HLA-A*03	B2M	0.162393	1078	308	770	147	69	78	1	0.285714	0.714286	1	0.469388	0.530612
3	117	29	LTDEMIAQY	SARS-CoV-2	20	5.65438e-06	24	0.833333	HLA-A*01	B2M	0.17094	1078	308	770	147	69	78	1	0.285714	0.714286	1	0.469388	0.530612
3	117	32	NLVPMVATV	CMV	78	2.86461e-06	299	0.26087	HLA-A*02	B2M	0.666667	1078	308	770	147	69	78	1	0.285714	0.714286	1	0.469388	0.530612
4	128	28	NEGVKAAW	CMV	20	4.475e-06	21	0.952381	HLA-B*44	B2M	0.15625	1077	308	769	147	69	78	0.999072	0.28598	0.71402	1	0.469388	0.530612
4	128	39	TMADLVYAL	SARS-CoV-2	24	1.21599e-10	24	1	HLA-A*02	B2M	0.1875	1077	308	769	147	69	78	0.999072	0.28598	0.71402	1	0.469388	0.530612
4	128	30	NLVPMVATV	CMV	83	2.71314e-06	299	0.277592	HLA-A*02	B2M	0.648438	1077	308	769	147	69	78	0.999072	0.28598	0.71402	1	0.469388	0.530612
5	1	-	-	-	0	-	-	-	-	-	0	315	69	246	32	13	19	0.292208	0.219048	0.780952	0.217687	0.40625	0.59375
6	39	38	RLRPGGKKK	HIV-1	3	0.00120393	3	1	HLA-A*03	B2M	0.0769231	1073	307	766	147	69	78	0.995362	0.286114	0.713886	1	0.469388	0.530612
7	3	11	VTEHDTLLY	CMV	3	0.000347195	38	0.0789474	HLA-A*01	B2M	1	795	216	579	110	51	59	0.737477	0.271698	0.728302	0.748299	0.463636	0.536364
8	2	-	-	-	0	-	-	-	-	-	0	436	97	339	46	19	27	0.404453	0.222477	0.777523	0.312925	0.413043	0.586957
9	1	-	-	-	0	-	-	-	-	-	0	86	9	77	6	1	5	0.0797774	0.104651	0.895349	0.0408163	0.166667	0.833333
10	3	-	-	-	0	-	-	-	-	-	0	546	124	422	57	22	35	0.506494	0.227106	0.772894	0.387755	0.385965	0.614035
11	2	6	LLYDANYFL	SARS-CoV-2	1	6.18827e-05	3	0.333333	HLA-A*02	B2M	0.5	1006	289	717	133	62	71	0.93321	0.287276	0.712724	0.904762	0.466165	0.533835
12	1	-	-	-	0	-	-	-	-	-	0	307	68	239	49	22	27	0.284787	0.221498	0.778502	0.333333	0.44898	0.55102
13	3	-	-	-	0	-	-	-	-	-	0	824	227	597	111	50	61	0.764378	0.275485	0.724515	0.755102	0.45045	0.54955
14	1	-	-	-	0	-	-	-	-	-	0	394	74	320	52	27	25	0.365492	0.187817	0.812183	0.353741	0.519231	0.480769
15	1	-	-	-	0	-	-	-	-	-	0	295	68	227	26	10	16	0.273655	0.230508	0.769492	0.176871	0.384615	0.615385
16	3	1	RLNEVAKNL	SARS-CoV-2	3	6.51397e-07	3	1	HLA-A*02	B2M	1	285	56	229	27	12	15	0.264378	0.196491	0.803509	0.183673	0.444444	0.555556
17	1	-	-	-	0	-	-	-	-	-	0	333	72	261	38	14	24	0.308905	0.216216	0.783784	0.258503	0.368421	0.631579
18	1	-	-	-	0	-	-	-	-	-	0	216	42	174	28	10	18	0.200371	0.194444	0.805556	0.190476	0.357143	0.642857
19	1	-	-	-	0	-	-	-	-	-	0	60	4	56	4	1	3	0.0556586	0.0666667	0.933333	0.0272109	0.25	0.75
20	1	-	-	-	0	-	-	-	-	-	0	652	176	476	85	38	47	0.604824	0.269939	0.730061	0.578231	0.447059	0.552941
21	2	-	-	-	0	-	-	-	-	-	0	993	285	708	125	57	68	0.92115	0.287009	0.712991	0.85034	0.456	0.544
22	1	-	-	-	0	-	-	-	-	-	0	233	37	196	22	13	9	0.216141	0.158798	0.841202	0.14966	0.590909	0.409091
23	1	-	-	-	0	-	-	-	-	-	0	344	76	268	44	17	27	0.319109	0.22093	0.77907	0.29932	0.386364	0.613636
24	1	-	-	-	0	-	-	-	-	-	0	242	42	200	26	15	11	0.22449	0.173554	0.826446	0.176871	0.576923	0.423077
25	1	-	-	-	0	-	-	-	-	-	0	1006	287	719	135	67	68	0.93321	0.285288	0.714712	0.918367	0.496296	0.503704
26	2	-	-	-	0	-	-	-	-	-	0	1013	290	723	134	63	71	0.939703	0.286278	0.713722	0.911565	0.470149	0.529851
27	1	-	-	-	0	-	-	-	-	-	0	165	30	135	13	3	10	0.153061	0.181818	0.818182	0.0884354	0.230769	0.769231
28	1	-	-	-	0	-	-	-	-	-	0	144	22	122	21	8	13	0.133581	0.152778	0.847222	0.142857	0.380952	0.619048
29	2	-	-	-	0	-	-	-	-	-	0	915	254	661	121	53	68	0.848794	0.277596	0.722404	0.823129	0.438017	0.561983
30	1	-	-	-	0	-	-	-	-	-	0	161	27	134	17	5	12	0.149351	0.167702	0.832298	0.115646	0.294118	0.705882
31	1	-	-	-	0	-	-	-	-	-	0	281	62	219	30	14	16	0.260668	0.220641	0.779359	0.204082	0.466667	0.533333
32	2	-	-	-	0	-	-	-	-	-	0	724	189	535	89	38	51	0.671614	0.26105	0.73895	0.605442	0.426966	0.573034
33	1	-	-	-	0	-	-	-	-	-	0	116	16	100	8	1	7	0.107607	0.137931	0.862069	0.0544218	0.125	0.875
34	1	-	-	-	0	-	-	-	-	-	0	295	60	235	29	13	16	0.273655	0.20339	0.79661	0.197279	0.448276	0.551724
35	1	-	-	-	0	-	-	-	-	-	0	573	151	422	79	31	48	0.53154	0.263525	0.736475	0.537415	0.392405	0.607595
36	1	-	-	-	0	-	-	-	-	-	0	247	46	201	22	9	13	0.229128	0.186235	0.813765	0.14966	0.409091	0.590909
37	3	-	-	-	0	-	-	-	-	-	0	388	83	305	59	21	38	0.359926	0.213918	0.786082	0.401361	0.355932	0.644068
38	1	-	-	-	0	-	-	-	-	-	0	331	75	256	32	8	24	0.30705	0.226586	0.773414	0.217687	0.25	0.75
39	1	-	-	-	0	-	-	-	-	-	0	112	15	97	13	5	8	0.103896	0.133929	0.866071	0.0884354	0.384615	0.615385
40	1	-	-	-	0	-	-	-	-	-	0	535	128	407	70	31	39	0.496289	0.239252	0.760748	0.47619	0.442857	0.557143
41	1	-	-	-	0	-	-	-	-	-	0	51	3	48	2	0	2	0.0473098	0.0588235	0.941176	0.0136054	0	1
42	1	-	-	-	0	-	-	-	-	-	0	261	51	210	34	9	25	0.242115	0.195402	0.804598	0.231293	0.264706	0.735294
43	1	-	-	-	0	-	-	-	-	-	0	102	11	91	10	3	7	0.0946197	0.107843	0.892157	0.0680272	0.3	0.7
44	1	-	-	-	0	-	-	-	-	-	0	335	71	264	39	17	22	0.310761	0.21194	0.78806	0.265306	0.435897	0.564103
45	1	-	-	-	0	-	-	-	-	-	0	265	48	217	33	16	17	0.245826	0.181132	0.818868	0.22449	0.484848	0.515152
46	11	-	-	-	0	-	-	-	-	-	0	65	9	56	9	2	7	0.0602968	0.138462	0.861538	0.0612245	0.222222	0.777778
47	1	-	-	-	0	-	-	-	-	-	0	174	29	145	21	10	11	0.16141	0.166667	0.833333	0.142857	0.47619	0.52381
48	1	-	-	-	0	-	-	-	-	-	0	112	15	97	16	4	12	0.103896	0.133929	0.866071	0.108844	0.25	0.75
49	1	-	-	-	0	-	-	-	-	-	0	64	5	59	7	2	5	0.0593692	0.078125	0.921875	0.047619	0.285714	0.714286
50	1	-	-	-	0	-	-	-	-	-	0	629	171	458	75	32	43	0.583488	0.27186	0.72814	0.510204	0.426667	0.573333
51	1	-	-	-	0	-	-	-	-	-	0	86	10	76	3	0	3	0.0797774	0.116279	0.883721	0.0204082	0	1
52	1	-	-	-	0	-	-	-	-	-	0	204	35	169	23	12	11	0.189239	0.171569	0.828431	0.156463	0.521739	0.478261
53	1	-	-	-	0	-	-	-	-	-	0	160	26	134	20	8	12	0.148423	0.1625	0.8375	0.136054	0.4	0.6
54	6	5	SSGDATTAY	SARS-CoV-2	1	3.38714e-05	1	1	HLA-A*01	B2M	0.166667	576	132	444	75	28	47	0.534323	0.229167	0.770833	0.510204	0.373333	0.626667
54	6	2	LLQTGIHVRVSQPSL	CMV	4	2.20892e-05	20	0.2	HLA-DRA1*01	HLA-DRB1*15	0.666667	576	132	444	75	28	47	0.534323	0.229167	0.770833	0.510204	0.373333	0.626667
55	3	-	-	-	0	-	-	-	-	-	0	123	17	106	9	1	8	0.1141	0.138211	0.861789	0.0612245	0.111111	0.888889
56	1	-	-	-	0	-	-	-	-	-	0	143	21	122	18	6	12	0.132653	0.146853	0.853147	0.122449	0.333333	0.666667
57	1	-	-	-	0	-	-	-	-	-	0	193	33	160	24	10	14	0.179035	0.170984	0.829016	0.163265	0.416667	0.583333
