## Supplementary Data 3 for "Robust detection of SARS-CoV-2 exposure in the population using T-cell repertoire profiling"

### Sheet: joint_TRB_sign_assoc
antigen.epitope	antigen.species	count	pval	cluster	all_clust_count	enrichment_score
VTWFHAIHV	SARS-CoV-2	3	1.26185e-22	0	3	1
WLPTGTLLV	SARS-CoV-2	3	1.29868e-10	0	4	0.75
SPIFRIVAA	SARS-CoV-2	3	7.5481e-14	0	5	0.6
YQDVNCTEV	SARS-CoV-2	4	0.000301148	0	4	1
YVDNSSLTI	SARS-CoV-2	5	2.66339e-08	0	8	0.625
VMVELVAEL	SARS-CoV-2	7	1.25334e-24	0	22	0.318182
RPHERNGFTV	CMV	8	4.26353e-06	0	8	1
YSEHPTFTSQY	CMV	8	2.28481e-41	0	31	0.258065
VLLSVLQQL	SARS-CoV-2	8	1.27201e-22	0	8	1
TPRVTGGGAM	CMV	22	2.62452e-07	0	99	0.222222
NYNYLYRLF	SARS-CoV-2	33	0.00252487	0	58	0.568966
TPQDLNTML	HIV-1	34	3.40596e-16	0	67	0.507463
VTEHDTLLY	CMV	51	9.43859e-07	0	314	0.16242
SPRWYFYYL	SARS-CoV-2	54	1.01716e-14	0	253	0.213439
TTDPSFLGRY	SARS-CoV-2	73	3.58444e-16	0	273	0.267399
KLFIRQEEV	SARS-CoV-2	3	0.00316388	1	5	0.6
RQLLFVVEV	SARS-CoV-2	3	4.45509e-23	1	3	1
RLQSLQTYV	SARS-CoV-2	8	2.98039e-12	1	33	0.242424
LPRRSGAAGA	InfluenzaA	26	0.00341339	1	181	0.143646
YVLDHLIVV	EBV	45	3.75373e-06	1	63	0.714286
RPRGEVRFL	HSV-2	6	4.2326e-05	2	8	0.75
NQKLIANQF	SARS-CoV-2	14	3.55582e-05	2	23	0.608696
RLRPGGKKR	HIV-1	15	2.56526e-05	2	19	0.789474
TPQDLNTML	HIV-1	21	0.000122289	2	67	0.313433
QIKVRVKMV	CMV	23	0.00289704	2	26	0.884615
VYFLQSINF	SARS-CoV-2	29	1.70748e-11	2	33	0.878788
VLGSLAATV	SARS-CoV-2	37	1.24379e-21	2	37	1
LPRRSGAAGA	InfluenzaA	38	0.000993392	2	181	0.209945
RPPIFIRRL	EBV	56	3.12486e-05	2	80	0.7
LQPFPQPELPYPQPQ	TriticumAestivum	61	0.000359916	2	63	0.968254
VTEHDTLLY	CMV	71	1.46596e-08	2	314	0.226115
TTDPSFLGRY	SARS-CoV-2	73	4.51471e-21	2	273	0.267399
PTDNYITTY	SARS-CoV-2	17	5.82501e-09	3	37	0.459459
YVDDSSLTI	SARS-CoV-2	4	7.66549e-05	4	4	1
RTLNAWVKV	HIV-1	7	7.71097e-16	4	14	0.5
NPANNASIV	SARS-CoV-2	9	2.05853e-05	4	9	1
KQLSSNFGA	SARS-CoV-2	11	0.00100152	4	14	0.785714
MEVTPSGTWL	SARS-CoV-2	14	5.66732e-07	4	21	0.666667
TPRVTGGGAM	CMV	17	4.28039e-18	4	99	0.171717
SPRWYFYYL	SARS-CoV-2	29	4.2299e-17	4	253	0.114625
RLRAEAQVK	EBV	36	8.17102e-14	4	212	0.169811
RAKFKQLL	EBV	70	4.71355e-12	4	590	0.118644
IVTDFSVIK	EBV	103	0.00100152	4	419	0.245823
NLVPMVATV	CMV	229	5.41163e-06	4	2569	0.0891397
VGGNYNYLYRLFRKS	SARS-CoV-2	2	2.99347e-13	5	3	0.666667
TIVEVQPQL	SARS-CoV-2	2	4.77619e-07	5	2	1
HPVGEADYFEY	EBV	2	0.000279953	5	10	0.2
GTSGSPIINR	DENV3/4	6	0.000279953	5	152	0.0394737
GPRLGVRAT	HCV	8	0.000464482	5	93	0.0860215
TTDPSFLGRY	SARS-CoV-2	8	0.000736871	5	273	0.029304
IVTDFSVIK	EBV	22	0.00297021	5	419	0.052506
NLVPMVATV	CMV	45	0.000542283	5	2569	0.0175165
PSPSMGRDIKVQFQS	M.tuberculosis	3	8.2934e-07	7	4	0.75
TPGPGVRYPL	HIV-1	8	5.8019e-12	7	34	0.235294
SLYNTVATL	HIV-1	14	1.74917e-14	7	72	0.194444
YSEHPTFTSQY	CMV	21	9.39008e-19	7	31	0.677419
VLAWLYAAV	SARS-CoV-2	25	7.46291e-11	7	30	0.833333
SLFNTVATLY	HIV-1	27	0.00198623	7	69	0.391304
VPYFNMVYM	SARS-CoV-2	40	4.849e-05	7	41	0.97561
RLRAEAQVK	EBV	52	1.76126e-06	7	212	0.245283
VTEHDTLLY	CMV	94	5.15163e-10	7	314	0.299363
GPGHKARVL	HIV-1	7	1.02592e-08	8	18	0.388889
PQPELPYPQPQ	Wheat	8	3.45257e-11	8	25	0.32
KLSALGINAV	HCV	16	3.09204e-09	8	61	0.262295
RAKFKQLL	EBV	19	1.79212e-06	8	590	0.0322034
TLLFLMSFT	SARS-CoV-2	2	5.91244e-34	9	2	1
TPINLVRDL	SARS-CoV-2	2	6.70483e-39	9	2	1
RIRGGDGKM	SARS-CoV-2	3	5.72941e-19	9	28	0.107143
NLSDRVVFV	SARS-CoV-2	6	4.27675e-09	9	7	0.857143
LPDDFTGCV	SARS-CoV-2	7	0.00016188	9	7	1
TSAMHTMLF	SARS-CoV-2	12	6.51893e-42	9	12	1
LPRRSGAAGA	InfluenzaA	14	1.12709e-05	9	181	0.0773481
RAKFKQLL	EBV	28	9.67271e-15	9	590	0.0474576
RLRPGGKKK	HIV-1	29	1.00833e-14	9	66	0.439394
STSAFVETV	SARS-CoV-2	29	2.13347e-26	9	29	1
YLQPRTFLL	SARS-CoV-2	63	5.96832e-05	9	279	0.225806
NLVPMVATV	CMV	119	0.00375694	9	2569	0.0463215
KLGGALQAK	CMV	179	0.00243333	9	6790	0.0263623
QARQMVQAMRTIGTHP	InfluenzaA	7	1.70747e-06	10	127	0.0551181
KLPDDFTGCV	SARS-CoV-2	14	0.00195853	10	14	1
RVAGDSGFAAY	SARS-CoV-2	15	6.65357e-19	10	18	0.833333
PKYVKQNTLKLAT	InfluenzaA	17	1.54667e-13	10	215	0.0790698
RAKFKQLL	EBV	25	1.785e-18	10	590	0.0423729
YLNTLTLAV	SARS-CoV-2	2	0.00339813	11	2	1
SVLYYQNNV	SARS-CoV-2	2	2.57889e-16	11	4	0.5
RTIKVFTTV	SARS-CoV-2	7	5.57551e-11	11	7	1
KRWIIMGLNK	HIV-1	18	4.41282e-05	11	54	0.333333
NYNYLYRLF	SARS-CoV-2	20	4.86977e-09	11	58	0.344828
RPPIFIRRL	EBV	22	1.26408e-13	11	80	0.275
VTEHDTLLY	CMV	26	2.11516e-18	11	314	0.0828025
RAKFKQLL	EBV	29	1.465e-12	11	590	0.0491525
KRWIILGLNK	HIV-1	38	4.41282e-05	11	347	0.10951
NLVPMVATV	CMV	100	1.55118e-07	11	2569	0.0389257
TALALLLLD	SARS-CoV-2	2	2.49828e-17	12	3	0.666667
TFEYVSQPFLMDLE	SARS-CoV-2	23	1.41619e-18	12	116	0.198276
LLQTGIHVRVSQPSL	CMV	34	0.000116073	12	244	0.139344
KLSALGINAV	HCV	35	0.00320959	12	61	0.57377
QYDPVAALF	CMV	2	2.83919e-12	13	7	0.285714
PQPELPYPQPQL	Wheat	2	6.04454e-05	13	8	0.25
NCTFEYVSQPFLMDL	SARS-CoV-2	4	0.00203129	13	19	0.210526
TFEYVSQPFLMDLE	SARS-CoV-2	12	7.17644e-08	13	116	0.103448
TPGPGVRYPL	HIV-1	18	4.04642e-07	13	34	0.529412
KRWIILGLNK	HIV-1	27	2.12237e-05	13	347	0.0778098
KLGGALQAK	CMV	229	0.00201765	13	6790	0.0337261
LTNDDTSRY	SARS-CoV-2	1	0.000209606	14	1	1
RTLNAWVKV	HIV-1	2	1.82943e-12	14	14	0.142857
NYNYLYRLF	SARS-CoV-2	4	2.74417e-26	14	58	0.0689655
KLVALGINAV	HCV	7	7.62185e-07	14	87	0.0804598
QELIRQGTDY	SARS-CoV-2	8	1.38435e-35	14	10	0.8
TAAQAAVVRFQEAAN	M.tuberculosis	10	6.33982e-19	14	10	1
RLNQLESKM	SARS-CoV-2	10	7.35502e-19	14	10	1
LLWNGPMAV	YFV	14	1.92542e-15	14	426	0.0328638
NEGVKAAW	CMV	20	1.79649e-25	14	92	0.217391
SPRWYFYYL	SARS-CoV-2	21	6.56707e-60	14	253	0.083004
TMADLVYAL	SARS-CoV-2	24	2.37578e-56	14	24	1
LLQTGIHVRVSQPSL	CMV	27	2.43147e-07	14	244	0.110656
TTDPSFLGRY	SARS-CoV-2	28	7.38271e-71	14	273	0.102564
KAFSPEVIPMF	HIV-1	29	2.15212e-05	14	234	0.123932
RAKFKQLL	EBV	30	5.50645e-19	14	590	0.0508475
YLQPRTFLL	SARS-CoV-2	59	1.7708e-26	14	279	0.21147
NLVPMVATV	CMV	103	2.13573e-19	14	2569	0.0400934
KLGGALQAK	CMV	143	0.000170867	14	6790	0.0210604
PKYVKQNTLKLAT	InfluenzaA	50	0.00117909	15	215	0.232558
LTDEMIAQY	SARS-CoV-2	24	1.97877e-11	16	110	0.218182
LLWNGPMAV	YFV	25	3.56527e-06	16	426	0.0586854
RAKFKQLL	EBV	35	3.04209e-18	16	590	0.059322
NTLQCIMLV	SARS-CoV-2	4	8.85267e-07	17	4	1
PKYVKQNTLKLRT	InfluenzaA	5	0.00312451	17	5	1
SMDNSPNLA	SARS-CoV-2	6	0.00151249	17	6	1
MMISAGFSL	SARS-CoV-2	8	0.00239121	17	8	1
QLQPFPQPELPY	Wheat	11	0.00167833	17	43	0.255814
VLEETSVML	CMV	12	6.85333e-10	17	16	0.75
PQPELPYPQPQ	Wheat	12	1.78111e-05	17	25	0.48
KSKRTPMGF	HCV	14	0.00216884	17	59	0.237288
RYRIGNYKL	SARS-CoV-2	15	1.15479e-13	17	15	1
PTDNYITTY	SARS-CoV-2	16	0.000204729	17	37	0.432432
SLFNTVATLY	HIV-1	30	5.14798e-15	17	69	0.434783
SPRWYFYYL	SARS-CoV-2	38	1.05239e-09	17	253	0.150198
VTDVTQLYL	SARS-CoV-2	40	9.94755e-29	17	42	0.952381
TILTSLLVL	SARS-CoV-2	3	1.04471e-08	18	3	1
STRQALRPRADGPVG	M.tuberculosis	6	1.51596e-25	18	6	1
SLFNTVATLY	HIV-1	10	3.35205e-20	18	69	0.144928
TSQWLTNIF	SARS-CoV-2	15	4.62317e-29	18	40	0.375
LTDEMIAQY	SARS-CoV-2	24	4.31928e-06	18	110	0.218182
GPRLGVRAT	HCV	25	0.0013939	18	93	0.268817
RISNCVADYSVLYNS	SARS-CoV-2	25	3.16158e-14	18	26	0.961538
NYMPYFFTL	SARS-CoV-2	30	1.63554e-06	18	30	1
LLWNGPMAV	YFV	41	4.31928e-06	18	426	0.0962441
SVLYYQNNV	SARS-CoV-2	2	2.04911e-11	19	4	0.5
LLTNMFTPL	SARS-CoV-2	4	1.916e-05	19	4	1
LTDEMIAQY	SARS-CoV-2	8	0.000484765	19	110	0.0727273
TFEYVSQPFLMDLE	SARS-CoV-2	11	0.000114323	19	116	0.0948276
TFEYVSQPFLMDLE	SARS-CoV-2	20	6.07391e-15	20	116	0.172414
VLCNSQTSL	SARS-CoV-2	3	3.76846e-36	24	3	1
HSKKKCDEL	HCV	6	0.00368619	24	11	0.545455
VLEETSVML	CMV	4	1.13676e-27	26	16	0.25
SIIAYTMSL	SARS-CoV-2	7	1.191e-17	26	8	0.875
SANNCTFEY	SARS-CoV-2	13	1.46267e-10	26	13	1
YLLEMLWRL	EBV	13	2.93422e-14	26	13	1
KTFPPTEPK	SARS-CoV-2	14	0.00069837	26	156	0.0897436
VFLVLWPLV	SARS-CoV-2	16	1.94265e-16	26	16	1
MLAKALRKV	SARS-CoV-2	17	0.00167505	26	18	0.944444
YVFCTVNAL	SARS-CoV-2	18	4.34581e-08	26	18	1
QARQMVQAMRTIGTHP	InfluenzaA	19	1.73028e-06	26	127	0.149606
WLTNIFGTV	SARS-CoV-2	21	9.76516e-33	26	21	1
LTDEMIAQY	SARS-CoV-2	21	1.29998e-07	26	110	0.190909
RLRAEAQVK	EBV	22	1.191e-17	26	212	0.103774
VMAPRTLIL	CMV	29	3.20005e-24	26	29	1
SLYNTVATL	HIV-1	42	4.64981e-12	26	72	0.583333
PKYVKQNTLKLAT	InfluenzaA	42	1.8986e-09	26	215	0.195349
NLVPMVATV	CMV	140	6.46004e-08	26	2569	0.0544959
KLASHMYCS	SARS-CoV-2	1	0.000112797	27	1	1
AMMFTSDLA	SARS-CoV-2	1	0.000225575	31	1	1
DRFYKTLRAEQASQEV	HIV-1	1	0.000225575	31	1	1
NCTFEYVSQPFLMDL	SARS-CoV-2	14	1.17057e-05	35	19	0.736842
TFEYVSQPFLMDLE	SARS-CoV-2	15	2.13779e-27	35	116	0.12931
RAKFKQLL	EBV	3	3.34644e-09	37	590	0.00508475
GTSGSPIVNR	DENV1	6	0.000406127	37	141	0.0425532
TPRVTGGGAM	CMV	3	7.97904e-05	38	99	0.030303
LLFGYPVYV	HTLV-1	2	3.76957e-05	39	33	0.0606061
VFLVLLPLV	SARS-CoV-2	3	2.36496e-09	40	9	0.333333
GLIYNRMGAVTTEV	InfluenzaA	1	0.00248153	41	43	0.0232558
SLTYSTAAL	SARS-CoV-2	1	0.000368251	43	1	1
LSFKELLVY	SARS-CoV-2	1	1.0096e-16	46	1	1
MEVTPSGTWL	SARS-CoV-2	1	2.18199e-10	46	21	0.047619
PKYVKQNTLKLAT	InfluenzaA	7	3.13567e-23	46	215	0.0325581
TFEYVSQPFLMDLE	SARS-CoV-2	7	6.48932e-16	46	116	0.0603448
TAFTIPSI	HIV-1	1	0.000225594	50	3	0.333333
AAFKRSCLK	MCPyV	1	0.00118357	52	2	0.5
HSKKKCDEL	HCV	1	0.000676781	57	11	0.0909091
NLVPMVATV	CMV	9	2.85755e-08	61	2569	0.00350331
RAKFKQLL	EBV	8	3.1447e-05	64	590	0.0135593
NLVPMVATV	CMV	8	9.75987e-11	68	2569	0.00311405
AAFKRSCLK	MCPyV	1	0.00236526	77	2	0.5
TALALLLLD	SARS-CoV-2	1	1.0096e-16	84	3	0.333333
TPQDLNTML	HIV-1	1	0.00121124	84	67	0.0149254
KLGGALQAK	CMV	7	0.00157782	84	6790	0.00103093
NLLLQYGSFCTQLNRAL	SARS-CoV-2	2	4.19839e-07	129	10	0.2
NLLKDCPAV	SARS-CoV-2	1	0.000112797	137	1	1
NLLLQYGSFCTQLNRAL	SARS-CoV-2	1	0.000620382	140	10	0.1
NYNYLYRLF	SARS-CoV-2	1	0.00332751	142	58	0.0172414
VLLFLAFVV	SARS-CoV-2	1	0.000169195	150	2	0.5
ISPRTLNAW	HIV-1	1	0.000563984	151	9	0.111111
RAKFKQLL	EBV	2	1.4313e-09	152	590	0.00338983
VTEHDTLLY	CMV	3	5.65957e-06	152	314	0.00955414
FLNGSCGSV	SARS-CoV-2	1	0.00101477	154	5	0.2
LLYDANYFL	SARS-CoV-2	1	3.27665e-05	155	49	0.0204082
NEGVKAAW	CMV	1	2.95796e-06	155	92	0.0108696
AVFDRKSDAK	EBV	2	0.00101488	155	1342	0.00149031
MPASWVMRI	SARS-CoV-2	1	0.00033839	159	5	0.2
FRCPRRFCF	CMV	1	0.000112797	163	1	1
GLIYNRMGAVTTEV	InfluenzaA	1	0.00248153	163	43	0.0232558
GVYDYLVST	SARS-CoV-2	1	0.000112797	163	1	1
SLIYSTAAL	SARS-CoV-2	1	0.000112797	163	1	1
TPQDLNTML	HIV-1	1	0.00383509	163	67	0.0149254
AMQTMLFTM	SARS-CoV-2	1	0.00157849	164	13	0.0769231
TTDPSFLGRY	SARS-CoV-2	1	3.81672e-08	164	273	0.003663
VENPHLMGWD	SARS-CoV-2	1	0.0011128	164	1	1
VYFLQSINF	SARS-CoV-2	1	0.00191755	175	33	0.030303
SSGDATTAY	SARS-CoV-2	1	5.47586e-07	188	1	1
LLWNGPMAV	YFV	3	0.000266198	188	426	0.00704225
QARQMVQAMRTIGTHP	InfluenzaA	3	7.57294e-06	188	127	0.023622
LLQTGIHVRVSQPSL	CMV	4	2.58436e-06	188	244	0.0163934
