## Supplementary Data 5 for "Robust detection of SARS-CoV-2 exposure in the population using T-cell repertoire profiling"

### Sheet: fmba_a02_sign_assoc
antigen.epitope	antigen.species	count	pval	cluster	all_clust_count	enrichment_score	chain
YYQLYSTQL	SARS-CoV-2	2	9.67742e-33	0	2	1	TRA
IVTDFSVIK	EBV	20	1.97699e-16	0	449	0.0445434	TRA
RLRAEAQVK	EBV	20	2.81763e-22	0	383	0.0522193	TRA
GILGFVFTL	InfluenzaA	21	0.000236941	0	801	0.0262172	TRA
KLGGALQAK	CMV	21	9.09026e-18	0	2208	0.00951087	TRA
NLVPMVATV	CMV	21	2.82408e-30	0	1023	0.0205279	TRA
NQKLIANQF	SARS-CoV-2	21	2.40885e-13	0	86	0.244186	TRA
LLYDANYFL	SARS-CoV-2	2	0.00453417	1	9	0.222222	TRA
GLIYNRMGAVTTEV	InfluenzaA	3	1.08431e-09	1	93	0.0322581	TRA
ALWEIQQVV	SARS-CoV-2	4	0.000156643	1	7	0.571429	TRA
GMFNMLSTVLGVS	InfluenzaA	4	5.96533e-09	1	12	0.333333	TRA
RAKFKQLL	EBV	5	5.0542e-08	1	494	0.0101215	TRA
IPLTTSSKL	SARS-CoV-2	1	2.89903e-05	2	1	1	TRA
KSKRTPMGF	HCV	4	1.71346e-13	2	12	0.333333	TRA
PTDNYITTY	SARS-CoV-2	4	0.00302172	2	11	0.363636	TRA
LACFVLAAV	SARS-CoV-2	9	1.71346e-13	2	9	1	TRA
QARQMVQAMRTIGTHP	InfluenzaA	9	0.00308732	2	14	0.642857	TRA
TMADLVYAL	SARS-CoV-2	10	2.34566e-28	2	10	1	TRA
LLWNGPMAV	YFV	10	6.54101e-15	2	156	0.0641026	TRA
RLRAEAQVK	EBV	12	1.40187e-17	2	383	0.0313316	TRA
YLQPRTFLL	SARS-CoV-2	12	1.34362e-07	2	384	0.03125	TRA
SIIAYTMSL	SARS-CoV-2	20	5.47905e-33	2	20	1	TRA
VGGNYNYLYRLFRKS	SARS-CoV-2	29	5.96905e-12	2	29	1	TRA
GILGFVFTL	InfluenzaA	32	3.82945e-05	2	801	0.0399501	TRA
KLGGALQAK	CMV	42	3.19072e-11	2	2208	0.0190217	TRA
YLNTLTLAV	SARS-CoV-2	4	3.04702e-88	3	4	1	TRA
LIIMRTFKV	SARS-CoV-2	11	1.7215e-17	3	11	1	TRA
IPSINVHHY	CMV	12	8.67699e-17	3	12	1	TRA
RLGPVQNEV	HCV	12	9.65181e-42	3	13	0.923077	TRA
NEGVKAAW	CMV	17	2.18033e-14	3	75	0.226667	TRA
RVVVLSFEL	SARS-CoV-2	19	1.35787e-57	3	19	1	TRA
LLWNGPMAV	YFV	21	3.59351e-19	3	156	0.134615	TRA
RTLNAWVKV	HIV-1	21	2.89458e-61	3	21	1	TRA
RLQSLQTYV	SARS-CoV-2	23	6.15619e-37	3	24	0.958333	TRA
FPLCANGQV	SARS-CoV-2	23	1.17561e-15	3	23	1	TRA
TLIVNSVLL	SARS-CoV-2	23	6.95938e-80	3	23	1	TRA
LSLRNPILV	InfluenzaA	23	5.93208e-23	3	23	1	TRA
FLEGETLPT	SARS-CoV-2	23	1.96437e-05	3	23	1	TRA
STDVTIATY	SARS-CoV-2	24	7.16013e-96	3	24	1	TRA
TTDPSFLGRY	SARS-CoV-2	24	4.0081e-72	3	139	0.172662	TRA
LLDDFVEII	SARS-CoV-2	24	1.82722e-18	3	25	0.96	TRA
FLPGVYSVI	SARS-CoV-2	25	1.31923e-12	3	28	0.892857	TRA
TVYGFCLL	MCMV	36	1.89126e-127	3	37	0.972973	TRA
KVYPIILRL	SARS-CoV-2	37	9.25458e-18	3	37	1	TRA
DATYQRTRALVR	InfluenzaA	37	9.9465e-09	3	116	0.318966	TRA
QYIKWPWYI	SARS-CoV-2	53	3.32114e-39	3	127	0.417323	TRA
FAFPFTIYS	SARS-CoV-2	54	3.71406e-09	3	56	0.964286	TRA
LMGHFAWWT	SARS-CoV-2	54	4.62522e-26	3	56	0.964286	TRA
CLLGTYTQDV	StreptomycesKanamyceticus	54	0.000702326	3	56	0.964286	TRA
TPRVTGGGAM	CMV	59	2.27064e-93	3	87	0.678161	TRA
RIMTWLDMV	SARS-CoV-2	59	6.15619e-37	3	66	0.893939	TRA
FLRGRAYGL	EBV	59	2.91886e-14	3	87	0.678161	TRA
KAVYNFATC	LCMV	71	4.66939e-17	3	74	0.959459	TRA
SLFNTVATLY	HIV-1	90	3.2347e-17	3	121	0.743802	TRA
GLCTLVAML	EBV	96	1.17561e-15	3	171	0.561404	TRA
GILGFVFTL	InfluenzaA	109	0.00152658	3	801	0.13608	TRA
YLQPRTFLL	SARS-CoV-2	111	3.88287e-33	3	384	0.289062	TRA
IVTDFSVIK	EBV	154	4.66939e-17	3	449	0.342984	TRA
RLRAEAQVK	EBV	158	2.5494e-52	3	383	0.412533	TRA
NLVPMVATV	CMV	190	4.49483e-25	3	1023	0.185728	TRA
RAKFKQLL	EBV	192	3.32114e-39	3	494	0.388664	TRA
KLGGALQAK	CMV	204	4.66939e-17	3	2208	0.0923913	TRA
TAFTIPSI	HIV-1	1	2.89674e-09	4	4	0.25	TRA
SQLLNAKYL	PlasmodiumBerghei	2	0.00105319	4	2	1	TRA
DPFRLLQNSQVFS	InfluenzaA	3	0.00493903	4	26	0.115385	TRA
TPRVTGGGAM	CMV	3	1.62458e-14	4	87	0.0344828	TRA
RTIKVFTTV	SARS-CoV-2	1	4.37452e-12	5	2	0.5	TRA
WMESEFRVY	SARS-CoV-2	11	2.87373e-21	5	11	1	TRA
NLVPMVATV	CMV	11	4.27437e-10	5	1023	0.0107527	TRA
RLANECAQV	SARS-CoV-2	1	1.74497e-28	6	1	1	TRA
NPTIQKNVL	SARS-CoV-2	1	7.59837e-15	6	1	1	TRA
NTFSSTFNV	SARS-CoV-2	1	1.38263e-09	6	1	1	TRA
RLRAEAQVK	EBV	19	5.75953e-24	6	383	0.0496084	TRA
RAKFKQLL	EBV	19	2.61376e-22	6	494	0.0384615	TRA
PKYVKQNTLKLAT	InfluenzaA	19	7.41408e-25	6	91	0.208791	TRA
TTDPSFLGRY	SARS-CoV-2	19	0.000517959	6	139	0.136691	TRA
NQKLIANQF	SARS-CoV-2	19	4.58552e-28	6	86	0.22093	TRA
NLVPMVATV	CMV	20	6.98184e-17	6	1023	0.0195503	TRA
FLRGRAYGL	EBV	3	0.00154671	7	87	0.0344828	TRA
YLQPRTFLL	SARS-CoV-2	6	3.32258e-05	7	384	0.015625	TRA
GILGFVFTL	InfluenzaA	8	1.64753e-09	7	801	0.00998752	TRA
KLGGALQAK	CMV	9	0.000180041	7	2208	0.00407609	TRA
NLVPMVATV	CMV	9	1.74479e-05	7	1023	0.00879765	TRA
RTIKVFTTV	SARS-CoV-2	1	0.000517959	8	2	0.5	TRA
SSLENFRAYV	InfluenzaA	2	1.09185e-17	8	21	0.0952381	TRA
RFYKTLRAEQASQ	HIV-1	18	2.34207e-35	8	18	1	TRA
YVLDHLIVV	EBV	18	2.08284e-41	8	55	0.327273	TRA
YLQPRTFLL	SARS-CoV-2	18	7.07606e-17	8	384	0.046875	TRA
KLGGALQAK	CMV	20	7.07547e-36	8	2208	0.00905797	TRA
IVTDFSVIK	EBV	20	2.7988e-26	8	449	0.0445434	TRA
RAKFKQLL	EBV	20	4.95108e-15	8	494	0.0404858	TRA
KLNVGDYFV	SARS-CoV-2	20	4.1944e-29	8	20	1	TRA
VYFLQSINF	SARS-CoV-2	1	3.23004e-10	10	1	1	TRA
YLQPRTFLL	SARS-CoV-2	18	3.34626e-17	10	384	0.046875	TRA
YANRNRFLY	SARS-CoV-2	1	4.87313e-08	11	1	1	TRA
MPASWVMRI	SARS-CoV-2	5	3.56459e-26	11	5	1	TRA
FRDYVDRFYKTLRAEQASQE	HIV-1	6	0.000173703	11	32	0.1875	TRA
YMPYFFTLL	SARS-CoV-2	7	9.48765e-12	11	7	1	TRA
KTFPPTEPK	SARS-CoV-2	10	1.51316e-11	11	77	0.12987	TRA
GLIYNRMGAVTTEV	InfluenzaA	14	1.94589e-05	11	93	0.150538	TRA
LTDEMIAQY	SARS-CoV-2	16	3.56459e-26	11	67	0.238806	TRA
RLRAEAQVK	EBV	22	6.8449e-15	11	383	0.0574413	TRA
RLPAKAPLLGCG	M.tuberculosis	22	1.60449e-29	11	22	1	TRA
RLPAKAPLL	M.tuberculosis	22	1.52482e-23	11	22	1	TRA
RLPAKAPL	M.tuberculosis	22	1.69883e-05	11	22	1	TRA
FMCVEYCPI	SARS-CoV-2	23	1.218e-06	11	23	1	TRA
YLQPRTFLL	SARS-CoV-2	23	6.0917e-08	11	384	0.0598958	TRA
YVLDHLIVV	EBV	25	4.22368e-09	11	55	0.454545	TRA
QPRAPIRPI	EBV	25	2.23158e-27	11	26	0.961538	TRA
GILGFVFTL	InfluenzaA	41	7.09132e-09	11	801	0.051186	TRA
NLVPMVATV	CMV	53	1.50437e-20	11	1023	0.0518084	TRA
KLGGALQAK	CMV	72	6.44921e-08	11	2208	0.0326087	TRA
MLDLQPETT	HPV	1	2.15391e-14	12	4	0.25	TRA
NLVPMVATV	CMV	9	3.32258e-05	12	1023	0.00879765	TRA
SPRWYFYYL	SARS-CoV-2	9	1.91047e-10	12	264	0.0340909	TRA
TTDPSFLGRY	SARS-CoV-2	9	6.88944e-13	12	139	0.0647482	TRA
RLCAYCCNI	SARS-CoV-2	1	1.50061e-07	13	1	1	TRA
KLQFTSLEI	SARS-CoV-2	1	0.00493903	13	1	1	TRA
KAFSPEVIPMF	HIV-1	1	0.00493903	13	1	1	TRA
TTDPSFLGRY	SARS-CoV-2	3	1.47452e-13	13	139	0.0215827	TRA
RAKFKQLL	EBV	8	0.00393836	13	494	0.0161943	TRA
GILGFVFTL	InfluenzaA	8	0.00493903	13	801	0.00998752	TRA
RYSIFFDYM	EBV	8	0.000104217	13	8	1	TRA
SGPLKAEIAQRLED	InfluenzaA	8	3.19873e-07	13	76	0.105263	TRA
NTNSSPDDQIGYY	SARS-CoV-2	4	5.32375e-05	14	4	1	TRA
NQKLIANQF	SARS-CoV-2	5	0.00118893	14	86	0.0581395	TRA
LTDEQRAAALEKAAA	M.tuberculosis	3	1.0019e-05	15	3	1	TRA
NYNYLYRLF	SARS-CoV-2	5	1.69418e-18	17	6	0.833333	TRA
MQVESDDYI	SARS-CoV-2	8	1.13467e-09	17	8	1	TRA
SPRWYFYYL	SARS-CoV-2	37	1.98565e-47	17	264	0.140152	TRA
AVFDRKSDAK	EBV	17	1.0809e-09	18	952	0.0178571	TRA
FTSDYYQLY	SARS-CoV-2	17	1.11703e-32	18	34	0.5	TRA
GILGFVFTL	InfluenzaA	17	5.91143e-11	18	801	0.0212235	TRA
KLGGALQAK	CMV	17	0.00160539	18	2208	0.00769928	TRA
NLVPMVATV	CMV	17	3.63123e-09	18	1023	0.0166178	TRA
RAKFKQLL	EBV	17	1.79427e-14	18	494	0.034413	TRA
RIRGGDGKM	SARS-CoV-2	8	2.07581e-08	19	9	0.888889	TRA
TAFTIPSI	HIV-1	2	4.87563e-11	20	4	0.5	TRA
GMFNMLSTVLGVS	InfluenzaA	2	0.00163226	20	12	0.166667	TRA
NLLKDCPAV	SARS-CoV-2	3	7.53999e-07	20	3	1	TRA
YLQPRTFLL	SARS-CoV-2	11	0.000258611	20	384	0.0286458	TRA
SGPLKAEIAQRLED	InfluenzaA	20	0.00197417	20	76	0.263158	TRA
IVTDFSVIK	EBV	22	0.000661789	20	449	0.0489978	TRA
GMFNMLSTVLGVS	InfluenzaA	1	0.00402601	21	12	0.0833333	TRA
LLFGYPVYV	HTLV-1	1	0.000619387	21	1	1	TRA
RVAGDSGFAAY	SARS-CoV-2	1	0.00526479	21	16	0.0625	TRA
YLYALVYFL	SARS-CoV-2	1	0.000619387	21	1	1	TRA
IPTITQMNL	SARS-CoV-2	2	7.57077e-06	22	2	1	TRA
LMCQPILLL	SARS-CoV-2	21	9.66022e-15	22	21	1	TRA
NLVPMVATV	CMV	30	5.76741e-27	22	1023	0.0293255	TRA
FLCWHTNCY	SARS-CoV-2	2	2.33251e-05	23	8	0.25	TRA
TTDPSFLGRY	SARS-CoV-2	6	0.000245568	23	139	0.0431655	TRA
LLDFVRFMGV	EBV	7	1.29309e-07	23	7	1	TRA
NEGVKAAW	CMV	7	0.000920976	23	75	0.0933333	TRA
RLRAEAQVK	EBV	9	3.45298e-13	23	383	0.0234987	TRA
NFSQILPDPSKPSKR	SARS-CoV-2	4	3.28622e-05	24	15	0.266667	TRA
SLFNTVATLY	HIV-1	7	0.000815322	24	121	0.0578512	TRA
QYIKWPWYI	SARS-CoV-2	11	1.145e-20	24	127	0.0866142	TRA
NLVPMVATV	CMV	28	1.81711e-10	24	1023	0.0273705	TRA
EPLPQGQLTAY	EBV	35	0.000337164	24	58	0.603448	TRA
KLGGALQAK	CMV	54	1.44337e-05	24	2208	0.0244565	TRA
AVIKTLQPV	SARS-CoV-2	1	0.00432365	25	1	1	TRA
AVFDRKSDAK	EBV	7	0.00432365	25	952	0.00735294	TRA
TYHWLLLTI	SARS-CoV-2	1	0.00234135	26	1	1	TRA
SPRWYFYYL	SARS-CoV-2	2	0.00169345	28	264	0.00757576	TRA
NLVPMVATV	CMV	3	0.000769596	28	1023	0.00293255	TRA
RLRAEAQVK	EBV	3	0.00362106	28	383	0.0078329	TRA
RYRIGNYKL	SARS-CoV-2	1	3.05401e-29	29	1	1	TRA
NEGVKAAW	CMV	18	3.23004e-10	29	75	0.24	TRA
SLFNTVATLY	HIV-1	18	7.78102e-26	29	121	0.14876	TRA
SPRWYFYYL	SARS-CoV-2	18	4.78695e-20	29	264	0.0681818	TRA
SSLENFRAYV	InfluenzaA	18	2.61502e-37	29	21	0.857143	TRA
SSYRRPVGI	InfluenzaA	18	1.48322e-36	29	24	0.75	TRA
TLKNTVCTV	SARS-CoV-2	18	3.80564e-38	29	18	1	TRA
TPRVTGGGAM	CMV	18	3.36046e-28	29	87	0.206897	TRA
VLGSLAATV	SARS-CoV-2	1	3.4432e-29	35	1	1	TRA
YLGGMSYYC	SARS-CoV-2	1	3.73716e-10	35	1	1	TRA
NLVPMVATV	CMV	19	8.67317e-40	35	1023	0.0185728	TRA
RAKFKQLL	EBV	2	0.00044987	36	494	0.00404858	TRA
MLDMYSVML	SARS-CoV-2	1	0.000645591	37	2	0.5	TRA
RPPIFIRRL	EBV	1	4.01847e-12	37	4	0.25	TRA
TTDPSFLGRY	SARS-CoV-2	8	0.00269737	37	139	0.057554	TRA
NLVPMVATV	CMV	16	3.00645e-12	37	1023	0.0156403	TRA
SPRWYFYYL	SARS-CoV-2	13	7.02898e-23	38	264	0.0492424	TRA
QELIRQGTDY	SARS-CoV-2	14	5.00093e-09	38	25	0.56	TRA
QELIRQGTDY	SARS-CoV-2	11	1.75206e-18	39	25	0.44	TRA
FTPLVPFWI	SARS-CoV-2	4	1.34116e-05	40	4	1	TRA
GILGFVFTL	InfluenzaA	4	1.54252e-11	40	801	0.00499376	TRA
RAKFKQLL	EBV	4	0.000557948	40	494	0.00809717	TRA
RAKFKQLL	EBV	3	0.00362106	41	494	0.00607287	TRA
RLRAEAQVK	EBV	3	0.00169345	41	383	0.0078329	TRA
NLVPMVATV	CMV	8	5.01157e-09	42	1023	0.00782014	TRA
RISNCVADYSVLYNS	SARS-CoV-2	4	3.65952e-27	43	4	1	TRA
RPRGEVRFL	HSV-2	4	0.00244527	44	4	1	TRA
RYPLTFGWCF	HIV-1	4	7.69542e-11	44	4	1	TRA
RYPLTLGWCF	HIV-1	4	7.69542e-11	44	4	1	TRA
TALALLLLD	SARS-CoV-2	4	7.69542e-11	44	4	1	TRA
KLNEEIAII	SARS-CoV-2	1	0.00092908	45	2	0.5	TRA
VTDNTFTLK	SARS-CoV-2	2	1.15056e-06	47	2	1	TRA
QVPLRPMTYK	HIV-1	2	0.00033876	51	2	1	TRA
GILGFVFTL	InfluenzaA	3	5.21886e-05	52	801	0.00374532	TRA
RPHERNGFTVL	CMV	1	0.00370771	53	8	0.125	TRA
RPHERNGFTVL	CMV	6	0.00244942	55	8	0.75	TRA
SPRWYFYYL	SARS-CoV-2	8	1.02879e-20	55	264	0.030303	TRA
KLVNKFLAL	SARS-CoV-2	1	0.000619387	56	1	1	TRA
QYDPVAALF	CMV	1	0.000619387	56	1	1	TRA
LMIERFVSL	SARS-CoV-2	17	4.98743e-20	57	18	0.944444	TRA
MEVTPSGTWL	SARS-CoV-2	26	3.32448e-05	57	30	0.866667	TRA
AYAQKIFKI	CMV	27	5.00487e-07	57	38	0.710526	TRA
LLWNGPMAV	YFV	50	1.72137e-14	57	156	0.320513	TRA
KPRQKRTAT	SARS-CoV-2	1	0.000619387	59	1	1	TRA
YLLEMLWRL	EBV	8	4.35303e-20	62	8	1	TRA
GLCTLVAML	EBV	44	1.49638e-07	63	171	0.25731	TRA
LLWNGPMAV	YFV	44	0.000420496	63	156	0.282051	TRA
TTDPSFLGRY	SARS-CoV-2	9	6.60412e-12	64	139	0.0647482	TRA
APLLSAGVF	SARS-CoV-2	1	0.000619387	72	1	1	TRA
ATDALMTGF	HCV	2	0.0012382	75	83	0.0240964	TRA
IVTDFSVIK	EBV	2	0.00362715	75	449	0.00445434	TRA
VMHANYIFW	SARS-CoV-2	1	0.0012382	77	1	1	TRA
LPRWYFYYL	HCoV-HKU1	26	5.13895e-33	79	29	0.896552	TRA
FLPRVFSAV	SARS-CoV-2	1	5.7457e-06	84	1	1	TRA
VFLVLWPLV	SARS-CoV-2	2	0.000220032	84	2	1	TRA
VLAWLYAAV	SARS-CoV-2	5	7.6868e-07	88	5	1	TRA
SPRWYFYYL	SARS-CoV-2	27	9.90711e-06	88	264	0.102273	TRA
FLYALALLL	EBV	1	0.00092908	93	2	0.5	TRA
MLAKALRKV	SARS-CoV-2	1	5.94652e-05	96	1	1	TRA
GILGFVFTL	InfluenzaA	7	0.00432365	96	801	0.00873908	TRA
NLVPMVATV	CMV	7	0.000327106	96	1023	0.00684262	TRA
KLGGALQAK	CMV	9	3.72002e-06	98	2208	0.00407609	TRA
YLDAYNMMI	SARS-CoV-2	9	4.57223e-22	98	9	1	TRA
MEVTPSGTWL	SARS-CoV-2	1	0.00185644	103	30	0.0333333	TRA
NLVPMVATV	CMV	5	0.00322887	111	1023	0.00488759	TRA
SMMILSDDA	SARS-CoV-2	3	3.56101e-09	113	3	1	TRA
GLIYNRMGAVTTEV	InfluenzaA	7	7.48613e-10	114	93	0.0752688	TRA
LTDEMIAQY	SARS-CoV-2	7	2.33579e-07	114	67	0.104478	TRA
YLQPRTFLL	SARS-CoV-2	7	2.11804e-24	114	384	0.0182292	TRA
GILGFVFTL	InfluenzaA	11	6.47025e-09	114	801	0.0137328	TRA
KLGGALQAK	CMV	11	7.58627e-05	114	2208	0.00498188	TRA
TFEYVSQPFLMDLE	SARS-CoV-2	11	7.62047e-25	114	17	0.647059	TRA
RPHERNGFTVL	CMV	1	0.00278724	119	8	0.125	TRA
TPRVTGGGAM	CMV	2	0.000557948	124	87	0.0229885	TRA
GLCTLVAML	EBV	3	0.00434004	124	171	0.0175439	TRA
RLRAEAQVK	EBV	3	0.00362106	130	383	0.0078329	TRA
TPRVTGGGAM	CMV	2	0.000557948	135	87	0.0229885	TRA
NLVPMVATV	CMV	4	0.000589619	135	1023	0.00391007	TRA
KSKRTPMGF	HCV	2	1.74502e-05	137	12	0.166667	TRA
NCTFEYVSQPFLMDL	SARS-CoV-2	1	0.00495509	140	15	0.0666667	TRA
GLIYNRMGAVTTEV	InfluenzaA	2	0.000856211	147	93	0.0215054	TRA
LTDEMIAQY	SARS-CoV-2	2	0.00044987	147	67	0.0298507	TRA
NCTFEYVSQPFLMDL	SARS-CoV-2	2	2.60794e-05	147	15	0.133333	TRA
TFEYVSQPFLMDLE	SARS-CoV-2	2	3.27911e-05	147	17	0.117647	TRA
NCTFEYVSQPFLMDL	SARS-CoV-2	1	0.00495509	151	15	0.0666667	TRA
RPPIFIRRL	EBV	1	0.00154847	152	4	0.25	TRA
VFLVLLPLV	SARS-CoV-2	1	0.000619387	153	1	1	TRA
ASNENMETM	InfluenzaA	1	0.000619387	167	1	1	TRA
HGIRNASFI	MCMV	1	0.00154847	167	4	0.25	TRA
NYNYLYRLF	SARS-CoV-2	7	0.000470739	0	8	0.875	TRB
TTDPSFLGRY	SARS-CoV-2	14	1.77973e-07	0	26	0.538462	TRB
TPQDLNTML	HIV-1	14	0.00106505	0	14	1	TRB
YLQPRTFLL	SARS-CoV-2	16	1.22041e-13	0	26	0.615385	TRB
VTEHDTLLY	CMV	17	1.9137e-05	0	24	0.708333	TRB
RAKFKQLL	EBV	18	0.00031306	0	47	0.382979	TRB
SPRWYFYYL	SARS-CoV-2	21	2.88918e-05	0	30	0.7	TRB
KTFPPTEPK	SARS-CoV-2	1	9.9471e-08	1	2	0.5	TRB
NEGVKAAW	CMV	4	9.38509e-05	1	4	1	TRB
GLCTLVAML	EBV	4	0.000908078	1	33	0.121212	TRB
YLQPRTFLL	SARS-CoV-2	4	3.89429e-05	1	26	0.153846	TRB
RPPIFIRRL	EBV	2	7.81264e-12	2	2	1	TRB
RLRPGGKKK	HIV-1	3	1.60685e-05	2	4	0.75	TRB
WLTNIFGTV	SARS-CoV-2	3	0.000351106	3	3	1	TRB
LLYDANYFL	SARS-CoV-2	5	1.1518e-05	3	5	1	TRB
TMADLVYAL	SARS-CoV-2	2	0.000154751	8	3	0.666667	TRB
TTDPSFLGRY	SARS-CoV-2	7	7.97777e-09	20	26	0.269231	TRB
VTEHDTLLY	CMV	7	1.94278e-07	20	24	0.291667	TRB
KRWIIMGLNK	HIV-1	2	0.000324977	35	5	0.4	TRB
